# An RNA regulates iron homeostasis and host mucus colonization in *Bacteroides thetaiotaomicron*

**DOI:** 10.1101/2025.09.08.672848

**Authors:** Gianluca Prezza, Ryan T. Fansler, Thomas Guest, Gohar Mädler, Hannah Schlauch, Wenhan Zhu, Alexander J. Westermann

## Abstract

Symbiotic bacteria in the human intestinal microbiota provide many pivotal functions to human health and occupy distinct biogeographic niches within the gut. Yet the molecular basis underlying niche-specific colonization remains poorly defined. To address this, we conducted a time-resolved dual RNA-seq experiment to simultaneously monitor the transcriptional co-adaptations of human commensal *Bacteroides thetaiotaomicron* and human gut epithelial cells in an anaerobe-epithelium co-culture system. Comparative transcriptomic analysis of mucus-associated versus supernatant *Bacteroides* populations unveiled small RNAs (sRNAs) that are differentially regulated between spatially segregated subpopulations. Among these, we identified IroR as a key sRNA that facilitates *B. thetaiotaomicron* adaptation to the mucus-rich, iron-limiting niche, partly by modulating expression of bacterial capsule genes. This work provides new insights into the spatiotemporal dynamics of gut colonization and underscores a previously underappreciated role for bacterial sRNAs in shaping mutualistic interactions between the human microbiota and the gut epithelium.
