## Supplementary Table 1 for "An RNA regulates iron homeostasis and host mucus colonization in *Bacteroides thetaiotaomicron*"

### Sheet: Oligonucleotides
Name	Sequence (5'-3')	Note
AWO-067	GAGGAAGGTCCCCCACATTG	qPCR fw primer for B. thetaiotaomicron 16S rRNA
AWO-068	ACCCATAGGGCAGTCATCCT	qPCR rev primer for B. thetaiotaomicron 16S rRNA
AWO-407	CCTGTACGCCAACACAGTGC	Human ACTB qPCR fw
AWO-408	ATACTCCTGCTTGCTGATCC	Human ACTB qPCR rev
AWO-043	GGCTTAACTTCTCTGTTCGGAATGGGAAGAGGTG	Northern probe for 5S rRNA
AWO-833	CCTCAATTCCTGAAAACTAATCTTC	Northern probe for BTnc022
AWO-708	CTCAATTTACCTGTTACCTGA	Northern probe for BTnc182
AWO-587	GCTCCATTTTTCAGTTTTCAATAGGTATTAG	Northern probe for BTnc060
AWO-826	TGTAAGATTAGCATTATGAG CCATTCTGAAGCTGGAAAG	Fw Oligo to amplify 5' flank of BTnc022 (deletion with pSIE1)
AWO-827	CCCTGCGTCT ACTGCAAAGGTACAAAAAG	Rev Oligo to amplify 5' flank of BTnc022 (deletion with pSIE1)
AWO-828	CCTTTGCAGT AGACGCAGGGGAGCTGAAAG	Fw Oligo to amplify 3' flank of BTnc022 (deletion with pSIE1)
AWO-829	CGGTGGCGGCCGCTCTAGAA CGTCCCAACTGGTGGATAC	Rev Oligo to amplify 3' flank of BTnc022 (deletion with pSIE1)
AWO-831	CGATATATACGCCTGTGAGG	Fw primer for colony pcr deletion of BTnc022
AWO-832	GAGAAAAGGACACTGAAACAG	Rev primer for colony pcr deletion of BTnc022
AWO-1038	TCCTGGCTTTTCTGATGCTG	Fw primer for qPCR of co-colonzation. Binds to BTnc022 (amplifies WT strain only)
AWO-1039	GCTCCCCTGCGTCTATAAACAA	Rev primer for qPCR of co-colonzation. Binds to BTnc022 (amplifies WT strain only)
AWO-444	ATGTACCCCAAGAAGTGAAC	Fw primer for qPCR of co-colonzation. Binds to susD (amplifies WT and sRNA mutant strains)
AWO-445	CTCGGTTGTGTAGAGTGTAG	Rev primer for qPCR of co-colonzation. Binds to susD (amplifies WT and sRNA mutant strains)
AWO-1688	GGCTGGTATACGTGAGATTC	Fw primer for qPCR of co-colonzation. Binds to BT_0463 (part of CPS2, amplifies WT strain only)
AWO-1689	ACACCATAATCTGAGCCATC	Rev primer for qPCR of co-colonzation. Binds to BT_0463 (part of CPS2, amplifies WT strain only)
AWO-1686	ATCAGTGAGGCACCTATCTC	Fw primer for qPCR of co-colonzation. Binds to ampR resistance gene (amplifies complementation strain only)
AWO-1687	CCTCCCGTATCGTAGTTATC	Rev primer for qPCR of co-colonzation. Binds to ampR resistance gene (amplifies complementation strain only)
RF367F	cggccgctctagaactagtgCCTTCAAAGAATGTTATAAAATCTGAAACC	Fw primer for amplifying BTnc022 to insert into pNBU2-erm to construct complementation strain (BTnc022+)
RF367R	cgaattcctgcagcccggggAAGCGATTTCGTCGGGATTTTG	Rev primer for amplifying BTnc022 to insert into pNBU2-erm to construct complementation strain (BTnc022+)

### Sheet: Strains
ID	Species/strain	Specification (background)	Plasmid/description	Marker
AWS-001	Bacteroides thetaiotaomicronVPI-5482
AWS-207	Bacteroides thetaiotaomicronVPI-5482	wt	Intergenic sRNA CRISPRi library from Prezza et al. 2023	Erythromycin
AWS-297	Bacteroides thetaiotaomicronVPI-5482	∆BTnc022
RF367	Bacteroides thetaiotaomicronVPI-5482	∆BTnc022:BTnc022+	pNBU2-Erm:BTnc022+	Erythromycin
RF-EM1	Bacteroides thetaiotaomicronVPI-5482		CPS wildtype parent strain
RF-EM10	Bacteroides thetaiotaomicronVPI-5482	CPS1	CPS1-only producing strain from Porter et al. 2017
RF-EM13	Bacteroides thetaiotaomicronVPI-5482	CPS4	CPS4-only producing strain from Porter et al. 2017
RF-EM14	Bacteroides thetaiotaomicronVPI-5482	CPS5	CPS5-only producing strain from Porter et al. 2017

### Sheet: Media
TYG medium									Minimal medium + glucose (Varel and Bryant, 1974)							BHIS agar plates					Mucin Medium
																Component	For 500 ml	For 1 L			50X NCE Media
		250 ml	500 ml	1 L	100 ml	300 mL										BHI-Agar	26 g	52 g			Component	500 ml	1 L
1	Tryptone	5 g	10 g	20 g	2 g	6 g			Component	1 L	500 ml	250 ml	100 ml	50 ml		L-Cysteine	0.5 g	1 g			KH2PO4	98.5 g	197 g
	Yeast extract	2.5 g	5 g	10 g	1 g	3 g			Glucose (20% in H2O, filter sterilized)	25 ml	12.5 ml	6,25 ml	2.5 ml	1.25 ml		Hemin Solution	5 ml	10 ml			K2HPO4 (Anhydrous)	124.25 g	248.5 g
	Glucose (anhydrous/monohydrate)	1.25 g / 1.375 g	2.5 g / 2.75 g	5 g / 5.5 g	0,5 / 0,55 g	1,5 / 1,65 g										H2O	460 mL	920 mL			NaNH4HPO4.4H2O	87.5 g	175 g
	L-Cysteine	0.25 g	0.5 g	1 g	0,1 g	0,3 g			L-Cysteine	1 g	0.5 g	0,25 g	0.1 g	0.05 g		(Resazurin 0.1% solution, optional)	(0.5 ml)	(1 ml)			H2O	500 mL	1 L
	water	222.5 ml	445 ml	890 ml	89 mL	267 mL			Hemin	10 ml	5 ml	2,5 mL	1 ml	0.5 ml		NaHCO3 (10%) not older than 2 weeks	10 ml	20 ml			Autoclave all.
									L-Methionine(0.2% in H2O, filter sterilized)	10 ml	5 ml	2,5 mL	1 ml	0.5 ml
2	Hemin not older than 2 weeks	2.5 ml	5 ml	10 ml	1 mL	3 mL			FeSO4.7H2O	1.5 ml	0.75 ml	0,375 mL	0.15 ml	0.075 ml		Autoclave all. After cooling add NaHCO3.					MgSO4 100X Stock Solution
									NaHCO3 (10%) not older than 2 weeks	20 ml	10 ml	5 mL	2 ml	1 ml							Component	10 ml	1 L
3	Salt solution	10 ml	20 ml	40 ml	4 mL	12 mL			Mineral 3B soln	50 ml	25 ml	12,5 mL	5 ml	2.5 ml		BHI Medium					MgSO4.7H2O	2.46 g	246.5 g
									H2O	883.5 ml	441.75 ml	220.875 mL	88.35 ml	44.175 ml		Component	1L				H2O	10 mL	1L
4	mix								Adjust pH to 7							BHI (BD 237200)	37g				Filter sterilize.
									Filter sterilize							H2O	989 mL
5	CaCl2	10 ml	20 ml	40 ml	4 mL	12 mL										Hemin Solution	10 mL				Sterilized Porcine Mucin
	NaHCO3 (10%) not older than 2 weeks	5 ml	10 ml	20 ml	2 mL	6 mL			Mineral 3B							Vitamin K (50 mg/mL in 95% EtOH)	1 mL				Add 1 mL 70% EtOH to 100 mg porcine mucin type III (Sigma Aldrich M1778-10G), vortex, and heat in water bath at 70ºC for 2 hours. Then incubate overnight at room temperature. Spin down at 13,200xg for 1 minute, remove supernatant. Dry mucin via speed vac for 1 hour.
	(Resazurin (0.1%), optional)	0.25 ml	0.5 ml	1 ml					Component	For 1 L	For 500 ml					Autoclave all. After cooling add hemin.
									KH2PO4	18 g	9 g
6	Filter sterilize (do not autoclave)								NaCl	18 g	9 g					Semi-Defined Medium (SDM)
									MgCl2.6H2O	0.4 g	0.2 g					Component	1L
Stock components (all filtered and kept in aliquots of up to 100 ml)									CaCl2.2H2O	0.52 g	0.26 g					Glucose	5 g				Mucin Broth
									CoCl2.2H2O/CoCl2.6H2O	0.02 g / 0.027 g	0.01 g / 0.0135 g					Tryptone	1 g				Component	10 ml
	NaHCO3 (10%)	5 g in 50 ml. Warm slightly to dissolve; filter sterilize							MnCl2.4H2O	0.2 g	0.1 g					KH2PO4	1.5 g				Porcine Mucin (sterilized)	50 mg
	Hemin Solution (100ml)	50 mg in 1 ml of 1 M NaOH. Make up to 100 ml with dH2O. Filter sterilize and store in dark bottle at 4 °C.							NH4Cl	10 g	5 g					NH4SO4	0.5 g				50X NCE	200 µL
	0.1% Resazurin	0.05 g in 50 ml dH2O, filter sterilize.							Na2SO4	5 g	2.5 g					NaCl	0.9 g				MgSO4 1000X Stock	10 µL
									Water	800 ml	400 ml					Vitamin B12	5 µg				Sterile H2O	9.6 mL
	Salt Solution	For 500 ml:							Filter sterilize							MgCl2.6H2O	20 mg
	MgSO4.7H2O	0.24 g														CaCl2.2H2O	10 mg
	KH2PO4	0.5 g							FeSO4 solution (0.01M)	Dissolve 0.278g of FeSO4.7H2O in 100ml distilled water. Add two drops of conc HCl. Store in the dark. Room temp. is fine.						MnCl2.4H2O	1 mg
	K2HPO4	0.5 g														CoCl2.6H2O	1 mg
	NaCl	1 g							* Long term storage of Mineral 3B solution in -20C. Working aliqot can be stored at 4C. Avoid excessive freeze thaw cycles.							L-cysteine	1 g
																L-Methionine	150 mg
	CaCl2	0.1 g in 500 ml.														5% NaHCO3 (to final pH 7.2)	40 mL
																H2O	960 mL
	1M NaOH	0.4 g in 10 ml.
																Filter Sterilize
