## Supplementary Table 2 for "An RNA regulates iron homeostasis and host mucus colonization in *Bacteroides thetaiotaomicron*"

### Sheet: mapping stats
	Human reads	B. thetaiotaomicron reads	unmapped reads	trimmed reads
mock_0_r3	1.07165e+07	0.999	1.19558e+07	14889
mock_0_r2	1.10577e+07	17	1.19905e+07	19821
mock_0_r1	1.06e+07	6	1.21596e+07	8664
mock_2_r3	1.10371e+07	4	1.39943e+07	10422
mock_2_r2	1.89348e+07	29	1.7958e+07	23163
mock_2_r1	1.59337e+07	51	1.9915e+07	10326
mock_4_r3	1.38411e+07	2	1.674e+07	17991
mock_4_r2	1.08256e+07	3.999	1.17941e+07	14222
mock_4_r1	1.03254e+07	8	1.2213e+07	7606
mock_8_r3	1.25146e+07	7.001	1.4938e+07	12459
mock_8_r2	1.75806e+07	20.001	1.55524e+07	11186
mock_8_r1	1.74387e+07	114	1.86096e+07	21906
mock_24_r3	1.29065e+07	28.999	1.46438e+07	21611
mock_24_r2	1.03836e+07	3	1.147e+07	20875
mock_24_r1	1.08318e+07	2	1.20389e+07	8159
mock_48_r3	1.36143e+07	2.999	1.58282e+07	22049
mock_48_r2	1.4733e+07	47	1.68401e+07	13573
mock_48_r1	1.9157e+07	29	2.16165e+07	21487
adh_2_r3	1.21185e+08	118307	1.45735e+08	217601
adh_2_r2	1.02893e+08	220108	1.02177e+08	122747
adh_2_r1	1.3038e+08	180910	1.53825e+08	71014
adh_4_r3	6.1291e+07	120386	7.28551e+07	129621
adh_4_r2	5.76247e+07	167250	5.97793e+07	189187
adh_4_r1	5.61914e+07	131144	6.97506e+07	56965
adh_8_r3	3.40851e+07	224598	4.28605e+07	58005
adh_8_r2	3.42718e+07	266568	2.99804e+07	23883
adh_8_r1	2.88417e+07	245369	3.1876e+07	20482
adh_24_r3	2.08131e+07	1.02416e+06	2.37173e+07	18324
adh_24_r2	1.55504e+07	604204	1.6472e+07	16734
adh_24_r1	1.46562e+07	808818	1.59694e+07	11621
adh_48_r3	1.49314e+07	3.96157e+06	1.70873e+07	20327
adh_48_r2	1.34412e+07	2.7932e+06	1.23806e+07	32781
adh_48_r1	1.50784e+07	2.46062e+06	1.4927e+07	38871
SN_2_r3	160708	4.1912e+06	829909	248691
SN_2_r2	22828	1.01416e+06	1.05471e+06	386484
SN_2_r1	267254	7.32744e+06	1.21087e+06	235113
SN_4_r3	695155	3.91295e+06	1.37775e+06	108943
SN_4_r2	176133	3.87125e+06	684008	113435
SN_4_r1	604193	3.00654e+06	1.1267e+06	36980
SN_8_r3	247459	5.12477e+06	1.06798e+06	55739
SN_8_r2	693654	3341247	975147	188020
SN_8_r1	64195	3.19488e+06	608012	1472022
SN_24_r3	141414	5.36524e+06	738016	11427
SN_24_r2	58879	5.88739e+06	637865	4962
SN_24_r1	27444	5.94556e+06	654485	3652
SN_48_r3	4504	6.46742e+06	938410	10497
SN_48_r2	5138	6.36526e+06	677766	32020
SN_48_r1	1920	5860491	734439	21162
Bt_input_r3	609.998	5.52333e+06	912964	67296
Bt_input_r2	482	5.49935e+06	684055	21219
Bt_input_r1	551.001	4.84386e+06	547357	106044
