## Supplementary Table 3 for "An RNA regulates iron homeostasis and host mucus colonization in *Bacteroides thetaiotaomicron*"

### Sheet: Sheet1
Gene	Upregulated (logFC >1) during carbon starvation?	PUL-associated?	Function	Fitness	Other
BT_0121			ArsR family transcriptional regulator	Negative phenotype in antimicrobials/bile/simple sugars	Highly upregulated during bile exposure (https://www.biorxiv.org/content/10.1101/2023.02.16.528795v1)
BT_0223			two-component system response regulator
BT_0682			two-component system response regulator
BT_0729	yes		helix-turn-helix transcription regulator		Upregulated during starvation and bile exposure (https://www.biorxiv.org/content/10.1101/2023.02.16.528795v1)
BT_0753	yes	PUL11 (unknown)
BT_0965			anti-sigma factor
BT_0990		PUL89, PUL92 (rhamnogalacturonan II)
BT_1052		PUL14 (mucin O-glycans/complex N-glycan)
BT_1058			Two-component system sensor histidine kinase	Strong negative phenotype in arabinose/ribose/rhamnose/pectin
BT_1090			AraC-type transcription regulator
BT_1123			helix-turn-helix transcription regulator
BT_1217	yes		two-component system response regulator	Strong positive phenotype in antibiotic stress
BT_1265			Two-component system response regulator
BT_1279	yes	PUL16 (mucin O-glycans)
BT_1319			two-component system response regulator
BT_1385			AraC family transcriptional regulator		Upregulated during iron depletion (PMID: 37314331)
BT_1404			AraC family transcriptional regulator
BT_1406			TetR/AcrR family transcriptional regulator
BT_1430			AraC family transcriptional regulator
BT_1434	yes		UxuR, regulator of glucuronate utilization (PMID 24330590)
BT_1457			two-component system response regulator
BT_1876	yes	PUL24 (raffinose family oligosaccharides)
BT_1906			helix-turn-helix transcription regulator
BT_2096	yes		FucR (regulator of Fucose utilization) homolog
BT_2102			Crp/Fnr family transcriptional regulator
BT_2143			DnaA (chromosome replication initiator)
BT_2197	yes	PUL28 (unknown)
BT_2372			AraC family transcriptional regulator
BT_2386	yes		transcription regulator AsnC	Negative phenotype in mouse colonization
BT_2482			TetR/AcrR family transcriptional regulator		Highly upregulated during iron depletion (PMID: 37314331)
BT_2511	yes		Zur regulator of Zinc homeostasis	Strong negative phenotype in zinc pyrithione
BT_2561	yes	PUL35 (mucin O-glycans [N-acetyllactosamine disaccharide])
BT_2910	yes	PUL41 (unknown)
BT_3011	yes	PUL45 (host glycans [unknown type, PMG phase 2])
BT_3058			AraC family transcriptional regulator
BT_3258			two-component system response regulator
BT_3278	yes	PUL54 (unknown)
BT_3518	yes	PUL60 (unknown)
BT_3609	yes	PUL62 (mucin-derived glycans)
BT_3613	yes		UxmR, regulator of mannuronate utilization (PMID 24330590)
BT_3749	yes	PUL67 (mucin O-glycans)
BT_3801			rteB, two-component system response regulator. Regulator of conjugative transposon conjugation	Strong negative phenotype in Fucose, mouse colonization
BT_3992	yes	PUL72 (mucin O-glycans/high mannose mammalian N-glycan)
BT_4229			putative DNA binding domain-containing protein
BT_4396	yes		AraC family transcriptional regulator
BT_4635		PUL84 (mucin O-glycans [N-acetyllactosamine disaccharide])
BT_4716			OxyR homolog	Negative phenotype in aerobic shaking
BT_4723	yes	PUL88 (unknown)
Source of carbon starvation data: https://www.biorxiv.org/content/10.1101/2023.02.16.528795v1
